# Lithocholic acid phenocopies rejuvenating and life-extending effects of calorie restriction

**DOI:** 10.1101/2023.12.07.570559

**Authors:** Qi Qu, Yan Chen, Yu Wang, Shating Long, Weiche Wang, Heng-Ye Yang, Mengqi Li, Xiao Tian, Xiaoyan Wei, Yan-Hui Liu, Shengrong Xu, Cixiong Zhang, Mingxia Zhu, Sin Man Lam, Jianfeng Wu, Baoding Zhang, Zhong-Zheng Zheng, Hai-Long Piao, Guanghou Shui, Xianming Deng, Chen-Song Zhang, Sheng-Cai Lin

**Author notes:** These authors contributed equally: Qi Qu, Yan Chen, Yu Wang.

## Abstract

Calorie restriction (CR) is a dietary intervention to promote health and longevity. CR causes various metabolic changes in both the production and circulation of metabolites; however, it remains unclear which of the changed metabolite(s) can account for the physiological benefits of CR. Through metabolomic analysis of metabolites undergoing abundance changes during CR and subsequent functional validation, we found that lithocholic acid (LCA) is the only metabolite that alone can recapitulate the effects of CR, including activation of AMPK and the rejuvenating effects of muscle regeneration, grip strength and running capacity in mice. Interestingly, LCA also activates AMPK and exerts life- and health-extending effects in *Caenorhabditis elegans* and *Drosophila melanogaster*, indicating that these animal models are able to transmit the signalling of LCA once administered. Knockout of AMPK abrogates LCA-induced phenotypes, in nematodes and flies, as well as in mice. Together, we have identified that administration of the CR-upregulated metabolite LCA alone can confer anti-ageing benefits to metazoans, in an AMPK-dependent manner.
