## Supplementary material for "Lithocholic acid phenocopies rejuvenating and life-extending effects of calorie restriction": Source data and statistical analysis data for all graphs: ED fig3.xlsx

### Sheet: ED3a
AH	AL	Table Analyzed	serum β-hydroxybutyrate
0.473189	0.642432
0.241775	0.611346	Column B	AL
0.3074	1.01891	vs.	vs.
0.846214	1.07763	Column A	AH
		Unpaired t test
		P value	0.0887
		P value summary	ns
		Significantly different (P < 0.05)?	No
		One- or two-tailed P value?	Two-tailed
		t, df	t=2.029, df=6
		How big is the difference?
		Mean of column A	0.4671
		Mean of column B	0.8376
		Difference between means (B - A) ± SEM	0.3704 ± 0.1825
		95% confidence interval	-0.07620 to 0.8171
		R squared (eta squared)	0.407
		F test to compare variances
		F, DFn, Dfd	1.224, 3, 3
		P value	0.872
		P value summary	ns
		Significantly different (P < 0.05)?	No
		Normality of Residuals
		Test name	Statistics	P value	Passed normality test (alpha=0.05)?	P value summary
		Anderson-Darling (A2*)	0.4817	0.1625	Yes	ns
		D'Agostino-Pearson omnibus (K2)	1.84	0.3985	Yes	ns
		Shapiro-Wilk (W)	0.867	0.1408	Yes	ns
		Kolmogorov-Smirnov (distance)	0.2481	0.1	Yes	ns
		Data analyzed
		Sample size, column A	4
		Sample size, column B	4

### Sheet: ED3b
AH	AL					Table Analyzed	SERUM FFA
0.484132	0.899102
0.806945	1.2465					Column B	AL
0.461314	0.921743					vs.	vs.
0.734069	1.13878					Column A	AH
	0.974277
						Unpaired t test
						P value	0.0064
						P value summary	**
						Significantly different (P < 0.05)?	Yes
						One- or two-tailed P value?	Two-tailed
						t, df	t=3.831, df=7
						How big is the difference?
						Mean of column A	0.6216
						Mean of column B	1.036
						Difference between means (B - A) ± SEM	0.4145 ± 0.1082
						95% confidence interval	0.1586 to 0.6703
						R squared (eta squared)	0.6771
						F test to compare variances
						F, DFn, Dfd	1.350, 3, 4
						P value	0.7545
						P value summary	ns
						Significantly different (P < 0.05)?	No
						Normality of Residuals
						Test name	Statistics	P value	Passed normality test (alpha=0.05)?	P value summary
						Anderson-Darling (A2*)	0.6118	0.0759	Yes	ns
						D'Agostino-Pearson omnibus (K2)	4.096	0.129	Yes	ns
						Shapiro-Wilk (W)	0.8482	0.0712	Yes	ns
						Kolmogorov-Smirnov (distance)	0.2202	0.1	Yes	ns
						Data analyzed
						Sample size, column A	4
						Sample size, column B	5

### Sheet: ED3c
AH	AL	Table Analyzed	serum glycerol
59.8997	37.8025
35.6344	58.358	Column B	AL
21.5001	64.6813	vs.	vs.
38.287	51.5355	Column A	AH
46.1373	35.3212
		Unpaired t test
		P value	0.3088
		P value summary	ns
		Significantly different (P < 0.05)?	No
		One- or two-tailed P value?	Two-tailed
		t, df	t=1.087, df=8
		How big is the difference?
		Mean of column A	40.29
		Mean of column B	49.54
		Difference between means (B - A) ± SEM	9.248 ± 8.510
		95% confidence interval	-10.38 to 28.87
		R squared (eta squared)	0.1286
		F test to compare variances
		F, DFn, Dfd	1.225, 4, 4
		P value	0.8488
		P value summary	ns
		Significantly different (P < 0.05)?	No
		Normality of Residuals
		Test name	Statistics	P value	Passed normality test (alpha=0.05)?	P value summary
		Anderson-Darling (A2*)	0.1365	0.9634	Yes	ns
		D'Agostino-Pearson omnibus (K2)	0.6227	0.7324	Yes	ns
		Shapiro-Wilk (W)	0.9732	0.919	Yes	ns
		Kolmogorov-Smirnov (distance)	0.1226	0.1	Yes	ns
		Data analyzed
		Sample size, column A	5
		Sample size, column B	5

### Sheet: ED3d
AH	AL		Table Analyzed	muscle glycogen
0.193872	0.184206
0.217399	0.202079		Column B	AL
0.306128	0.259712		vs.	vs.
0.350356	0.170345		Column A	AH
	0.225789
			Unpaired t test
			P value	0.1578
			P value summary	ns
			Significantly different (P < 0.05)?	No
			One- or two-tailed P value?	Two-tailed
			t, df	t=1.581, df=7
			How big is the difference?
			Mean of column A	0.2669
			Mean of column B	0.2084
			Difference between means (B - A) ± SEM	-0.05851 ± 0.03700
			95% confidence interval	-0.1460 to 0.02898
			R squared (eta squared)	0.2632
			F test to compare variances
			F, DFn, Dfd	4.336, 3, 4
			P value	0.1904
			P value summary	ns
			Significantly different (P < 0.05)?	No
			Normality of Residuals
			Test name	Statistics	P value	Passed normality test (alpha=0.05)?	P value summary
			Anderson-Darling (A2*)	0.1527	0.934	Yes	ns
			D'Agostino-Pearson omnibus (K2)	0.5771	0.7493	Yes	ns
			Shapiro-Wilk (W)	0.9748	0.9323	Yes	ns
			Kolmogorov-Smirnov (distance)	0.1251	0.1	Yes	ns
			Data analyzed
			Sample size, column A	4
			Sample size, column B	5

### Sheet: ED3e
					Table Analyzed	liver glycogen					Compare cell means regardless of rows and columns
					Two-way ANOVA	Ordinary					Number of families	1
					Alpha	0.05					Number of comparisons per family	6
											Alpha	0.05
AL NOR	AL+lca:	S NOR	S LCA		Source of Variation	% of total variation	P value	P value summary	Significant?
1.38566	1.74475	1.8561	0.772205		Interaction	16.53	0.0023	**	Yes		Tukey's multiple comparisons test	Predicted (LS) mean diff.	95.00% CI of diff.	Below threshold?	Summary	Adjusted P Value
2.09481	1.56689	1.48131	0.904979		Row Factor	37.47	<0.0001	****	Yes
1.89244	1.75301	1.41638	0.681196		Column Factor	24.27	0.0005	***	Yes		AL:veh vs. AL:LCA	0.08429	-0.3796 to 0.5482	No	ns	0.9508
1.85581	1.82692	1.97976	0.666606								AL:veh vs. Starvation:veh	0.2014	-0.2386 to 0.6415	No	ns	0.5599
		1.29528	0.597301		ANOVA table	SS (Type III)	DF	MS	F (DFn, DFd)	P value	AL:veh vs. Starvation:LCA	1.083	0.6427 to 1.523	Yes	****	<0.0001
					Interaction	0.7058	1	0.7058	F (1, 14) = 13.86	P=0.0023	AL:LCA vs. Starvation:veh	0.1171	-0.3229 to 0.5572	No	ns	0.865
					Row Factor	1.6	1	1.6	F (1, 14) = 31.40	P<0.0001	AL:LCA vs. Starvation:LCA	0.9984	0.5584 to 1.438	Yes	****	<0.0001
					Column Factor	1.036	1	1.036	F (1, 14) = 20.34	P=0.0005	Starvation:veh vs. Starvation:LCA	0.8813	0.4664 to 1.296	Yes	***	0.0001
					Residual	0.7131	14	0.05094
					Difference between column means						Test details	Predicted (LS) mean 1	Predicted (LS) mean 2	Predicted (LS) mean diff.	SE of diff.	N1	N2	q	DF
					Predicted (LS) mean of veh	1.706
					Predicted (LS) mean of LCA	1.224					AL:veh vs. AL:LCA	1.807	1.723	0.08429	0.1596	4	4	0.7469	14
					Difference between predicted means	0.4828					AL:veh vs. Starvation:veh	1.807	1.606	0.2014	0.1514	4	5	1.881	14
					SE of difference	0.1071					AL:veh vs. Starvation:LCA	1.807	0.7245	1.083	0.1514	4	5	10.11	14
					95% CI of difference	0.2532 to 0.7124					AL:LCA vs. Starvation:veh	1.723	1.606	0.1171	0.1514	4	5	1.094	14
											AL:LCA vs. Starvation:LCA	1.723	0.7245	0.9984	0.1514	4	5	9.326	14
					Difference between row means						Starvation:veh vs. Starvation:LCA	1.606	0.7245	0.8813	0.1427	5	5	8.731	14
					Predicted (LS) mean of AL	1.765
					Predicted (LS) mean of Starvation	1.165
					Difference between predicted means	0.5999
					SE of difference	0.1071
					95% CI of difference	0.3703 to 0.8295
					Interaction CI
					Mean diff, A1 - B1	0.08429
					Mean diff, A2 - B2	0.8813
					(A1 -B1) - (A2 - B2)	-0.797
					95% CI of difference	-1.256 to -0.3378
					(B1 - A1) - (B2 - A2)	0.797
					95% CI of difference	0.3378 to 1.256
					Spearman's test for heteroscedasticity
					Rs of predicted Y vs. |residual|	0.1066
					P value (one tailed)	0.3369
					Passed (P > 0.05)?	Yes
					Normality of Residuals
					Test name	Statistics	P value	Passed normality test (alpha=0.05)?	P value summary
					D'Agostino-Pearson omnibus (K2)	0.1253	0.9393	Yes	ns
					Anderson-Darling (A2*)	0.1441	0.9617	Yes	ns
					Shapiro-Wilk (W)	0.9872	0.9943	Yes	ns
					Kolmogorov-Smirnov (distance)	0.09806	0.1	Yes	ns
					Data summary
					Number of columns (Column Factor)	2
					Number of rows (Row Factor)	2
					Number of values	18

### Sheet: ED3f
AH	AL		Table Analyzed	muscle TAG
39.4	3
14.4	25		Column B	AL
6.6	4.2		vs.	vs.
30.2	30.8		Column A	AH
15.6	11
			Unpaired t test
			P value	0.4523
			P value summary	ns
			Significantly different (P < 0.05)?	No
			One- or two-tailed P value?	Two-tailed
			t, df	t=0.7900, df=8
			How big is the difference?
			Mean of column A	21.24
			Mean of column B	14.8
			Difference between means (B - A) ± SEM	-6.440 ± 8.152
			95% confidence interval	-25.24 to 12.36
			R squared (eta squared)	0.07237
			F test to compare variances
			F, DFn, Dfd	1.123, 4, 4
			P value	0.9133
			P value summary	ns
			Significantly different (P < 0.05)?	No
			Normality of Residuals
			Test name	Statistics	P value	Passed normality test (alpha=0.05)?	P value summary
			Anderson-Darling (A2*)	0.4868	0.1716	Yes	ns
			D'Agostino-Pearson omnibus (K2)	2.776	0.2496	Yes	ns
			Shapiro-Wilk (W)	0.8922	0.1795	Yes	ns
			Kolmogorov-Smirnov (distance)	0.2227	0.1	Yes	ns
			Data analyzed
			Sample size, column A	5
			Sample size, column B	5

### Sheet: ED3g
AH	AL		Table Analyzed	liver TAG
160.4	50.2
112	58.2		Column B	AL
97	96.6		vs.	vs.
133.8	171.4		Column A	AH
143.6	66.8
			Unpaired t test
			P value	0.1396
			P value summary	ns
			Significantly different (P < 0.05)?	No
			One- or two-tailed P value?	Two-tailed
			t, df	t=1.640, df=8
			How big is the difference?
			Mean of column A	129.4
			Mean of column B	88.64
			Difference between means (B - A) ± SEM	-40.72 ± 24.83
			95% confidence interval	-97.97 to 16.53
			R squared (eta squared)	0.2516
			F test to compare variances
			F, DFn, Dfd	3.864, 4, 4
			P value	0.2188
			P value summary	ns
			Significantly different (P < 0.05)?	No
			Normality of Residuals
			Test name	Statistics	P value	Passed normality test (alpha=0.05)?	P value summary
			Anderson-Darling (A2*)	0.445	0.2229	Yes	ns
			D'Agostino-Pearson omnibus (K2)	5.115	0.0775	Yes	ns
			Shapiro-Wilk (W)	0.8858	0.152	Yes	ns
			Kolmogorov-Smirnov (distance)	0.1805	0.1	Yes	ns
			Data analyzed
			Sample size, column A	5
			Sample size, column B	5

### Sheet: ED3h
AH	AL			Table Analyzed	serum glucagon
11	28.3462
34.4231	38.1538			Column B	AL
13.8846	13.0769			vs.	vs.
12.4615	15.3077			Column A	AH
	13.8846
				Unpaired t test
				P value	0.6235
				P value summary	ns
				Significantly different (P < 0.05)?	No
				One- or two-tailed P value?	Two-tailed
				t, df	t=0.5134, df=7
				How big is the difference?
				Mean of column A	17.94
				Mean of column B	21.75
				Difference between means (B - A) ± SEM	3.812 ± 7.425
				95% confidence interval	-13.74 to 21.37
				R squared (eta squared)	0.03628
				F test to compare variances
				F, DFn, Dfd	1.006, 4, 3
				P value
				P value summary
				Significantly different (P < 0.05)?	No
				Normality of Residuals
				Test name	Statistics	P value	Passed normality test (alpha=0.05)?	P value summary
				Anderson-Darling (A2*)	0.9698	0.0079	No	**
				D'Agostino-Pearson omnibus (K2)	2.371	0.3056	Yes	ns
				Shapiro-Wilk (W)	0.7636	0.0078	No	**
				Kolmogorov-Smirnov (distance)	0.3191	0.0087	No	**
				Data analyzed
				Sample size, column A	4
				Sample size, column B	5
