## Supplementary material for "Lithocholic acid phenocopies rejuvenating and life-extending effects of calorie restriction": Source data and statistical analysis data for all graphs: ED fig 1.xlsx

### Sheet: ED1 a
N AMP	N ADP	L AMP	L ADP			Table Analyzed	AMP 293T					Table Analyzed	ADP 293T
0.008927	0.077153	0.009147	0.083424
0.009612	0.093797	0.00903	0.078281			Column C	L AMP					Column D	L ADP
0.011198	0.084681	0.009774	0.077844			vs.	vs.					vs.	vs.
0.011125	0.074723	0.01236	0.088861			Column A	N AMP					Column B	N ADP
						Unpaired t test						Unpaired t test
						P value	0.8907					P value	0.9259
						P value summary	ns					P value summary	ns
						Significantly different (P < 0.05)?	No					Significantly different (P < 0.05)?	No
						One- or two-tailed P value?	Two-tailed					One- or two-tailed P value?	Two-tailed
						t, df	t=0.1433, df=6					t, df	t=0.09694, df=6
						How big is the difference?						How big is the difference?
						Mean of column A	0.01022					Mean of column B	0.08259
						Mean of column C	0.01008					Mean of column D	0.0821
						Difference between means (C - A) ± SEM	-0.0001377 ± 0.0009610					Difference between means (D - B) ± SEM	-0.0004860 ± 0.005013
						95% confidence interval	-0.002489 to 0.002214					95% confidence interval	-0.01275 to 0.01178
						R squared (eta squared)	0.003413					R squared (eta squared)	0.001564
						F test to compare variances						F test to compare variances
						F, DFn, Dfd	1.903, 3, 3					F, DFn, Dfd	2.762, 3, 3
						P value	0.6103					P value	0.4262
						P value summary	ns					P value summary	ns
						Significantly different (P < 0.05)?	No					Significantly different (P < 0.05)?	No
						Normality of Residuals						Normality of Residuals
						Test name	Statistics	P value	Passed normality test (alpha=0.05)?	P value summary		Test name	Statistics	P value	Passed normality test (alpha=0.05)?	P value summary
						Anderson-Darling (A2*)	0.4281	0.2293	Yes	ns		Anderson-Darling (A2*)	0.2873	0.5242	Yes	ns
						D'Agostino-Pearson omnibus (K2)	1.408	0.4945	Yes	ns		D'Agostino-Pearson omnibus (K2)	0.8332	0.6593	Yes	ns
						Shapiro-Wilk (W)	0.8908	0.2379	Yes	ns		Shapiro-Wilk (W)	0.9359	0.5715	Yes	ns
						Kolmogorov-Smirnov (distance)	0.2204	0.1	Yes	ns		Kolmogorov-Smirnov (distance)	0.2198	0.1	Yes	ns
						Data analyzed						Data analyzed
						Sample size, column A	4					Sample size, column B	4
						Sample size, column C	4					Sample size, column D	4

### Sheet: ED1 b
N AMP	N ADP	L AMP	L ADP		Table Analyzed	AMP primary hepatocytes					Table Analyzed	ADP primary hepatocytes
0.011161	0.138697	0.010296	0.115407
0.011829	0.132942	0.010951	0.12839		Column C	L AMP					Column D	L ADP
0.011944	0.119881	0.011353	0.11041		vs.	vs.					vs.	vs.
0.011609	0.098317	0.01159	0.15263		Column A	N AMP					Column B	N ADP
					Unpaired t test						Unpaired t test
					P value	0.1265					P value	0.755
					P value summary	ns					P value summary	ns
					Significantly different (P < 0.05)?	No					Significantly different (P < 0.05)?	No
					One- or two-tailed P value?	Two-tailed					One- or two-tailed P value?	Two-tailed
					t, df	t=1.774, df=6					t, df	t=0.3267, df=6
					How big is the difference?						How big is the difference?
					Mean of column A	0.01164					Mean of column B	0.1225
					Mean of column C	0.01105					Mean of column D	0.1267
					Difference between means (C - A) ± SEM	-0.0005883 ± 0.0003317					Difference between means (D - B) ± SEM	0.004250 ± 0.01301
					95% confidence interval	-0.001400 to 0.0002234					95% confidence interval	-0.02758 to 0.03608
					R squared (eta squared)	0.3439					R squared (eta squared)	0.01747
					F test to compare variances						F test to compare variances
					F, DFn, Dfd	2.683, 3, 3					F, DFn, Dfd	1.109, 3, 3
					P value	0.4391					P value	0.9342
					P value summary	ns					P value summary	ns
					Significantly different (P < 0.05)?	No					Significantly different (P < 0.05)?	No
					Normality of Residuals						Normality of Residuals
					Test name	Statistics	P value	Passed normality test (alpha=0.05)?	P value summary		Test name	Statistics	P value	Passed normality test (alpha=0.05)?	P value summary
					Anderson-Darling (A2*)	0.2845	0.5304	Yes	ns		Anderson-Darling (A2*)	0.1281	0.9694	Yes	ns
					D'Agostino-Pearson omnibus (K2)	0.9291	0.6284	Yes	ns		D'Agostino-Pearson omnibus (K2)	0.4165	0.812	Yes	ns
					Shapiro-Wilk (W)	0.9391	0.602	Yes	ns		Shapiro-Wilk (W)	0.981	0.9676	Yes	ns
					Kolmogorov-Smirnov (distance)	0.1718	0.1	Yes	ns		Kolmogorov-Smirnov (distance)	0.1215	0.1	Yes	ns
					Data analyzed						Data analyzed
					Sample size, column A	4					Sample size, column B	4
					Sample size, column C	4					Sample size, column D	4

### Sheet: ED1 c serum
AL	0.164709	0.110546	0.123796	0.0693324	0.0330992
Fasting 16h	0.0913588	0.0377817	0.0384586	0.0417755	0.0418059
Refed 15min	0.166482	0.174104	0.242133	0.11086	0.386677
Refed 30min	0.449446	0.34187	0.399777	0.374185	0.394822
Refed 45min	0.383088	0.355817	0.261167	0.377183	0.28899
Refed 1h	0.236083	0.128096	0.242971	0.369457	0.392168
Refed 2h	0.172393	0.100259	0.165702	0.369956	0.394069

### Sheet: ED 1c muscle
AL	0.00168662	0.000744421	0.00141035	0.0025822	0
Fasting 16h	0	0.000122958	0.000152072	0	0
Refed 15min	0.00416034	0.00559283	0.00422267	0.00413912	0.00796287
Refed 30min	0.00936606	0.00771646	0.00673435	0.00700884	0.00437467
Refed 45min	0.00311795	0.00466797	0.00945202	0.00288591	0.00589995
Refed 1h	0.00271203	0.00591411	0.00485285	0.00490308	0.00761992
Refed 2h	0.00339781	0.00828724	0.00427923	0.00508624	0.00281843
